# The kinesin KIF1C transports APC-dependent mRNAs to cell protrusions

**DOI:** 10.1101/2020.11.30.403394

**Authors:** Xavier Pichon, Konstadinos Moissoglu, Emeline Coleno, Tianhong Wang, Arthur Imbert, Marion Peter, Racha Chouaib, Thomas Walter, Florian Mueller, Kazem Zibara, Edouard Bertrand, Stavroula Mili

## Abstract

RNA localization and local translation are important for numerous cellular functions. In mammals, a class of mRNAs localize to cytoplasmic protrusions in an APC-dependent manner, with roles during cell migration. Here, we investigated this localization mechanism. We found that the KIF1C motor interacts with APC-dependent mRNAs and is required for their localization. Live cell imaging revealed rapid, active transport of single mRNAs over long distances that requires both microtubules and KIF1C. Two color imaging directly showed single mRNAs transported by single KIF1C motors, with the 3’UTR being sufficient to trigger KIF1C-dependent RNA transport and localization. Moreover, KIF1C remained associated with peripheral, multimeric RNA clusters and was required for their formation. These results reveal an RNA transport pathway in mammalian cells, in which the KIF1C motor has a dual role both in transporting RNAs and in promoting their clustering within cytoplasmic protrusions. Interestingly, KIF1C also transports its own mRNA suggesting a possible feedback loop acting at the level of mRNA transport.
