## Supplementary material for "The kinesin KIF1C transports APC-dependent mRNAs to cell protrusions": Table S2

### Sheet: Oligos probes smFISH_DNA probes
Target name	Probe name	probe nbr	Probe hybridization sequence
			Sequence of unlabelled smFISH oligos (sequence hybridizing to the FLAP Y is in green in each of the first oligos)	Sequence of the fluorescent FLAP oligo (can be Cy3 or Cy5)
hKIF1C	KIF1C Human	1	GGCATTACAGGCGTGAACCACTGCGCTTACACTCGGACCTCGTCGACATGCATT	/5Cy3/AATGCATGTCGACGAGGTCCGAGTGTAA/3Cy3Sp/
	KIF1C Human	2	AGCGCAGTATGCTTGCCCAACCCATTCATTACACTCGGACCTCGTCGACATGCATT
	KIF1C Human	3	TGCTGCTGGCACAGACTGAGACACTGGTTACACTCGGACCTCGTCGACATGCATT
	KIF1C Human	4	GATGGAAACATTCTTATATCCAGATCTGGGTGGTTACACTCGGACCTCGTCGACATGCATT
	KIF1C Human	5	TGATAAGTATGCTTAAGACCTGTGCCATTGCCTTACACTCGGACCTCGTCGACATGCATT
	KIF1C Human	6	TTATTAAAGGGCCCACATCCTCATGGGACTTTACACTCGGACCTCGTCGACATGCATT
	KIF1C Human	7	TGCTGGGCAGACCACAGCGTTTGACAATTTACACTCGGACCTCGTCGACATGCATT
	KIF1C Human	8	AGCTCTCTTCACAAGAGCGCTTGTCAGAGTTTACACTCGGACCTCGTCGACATGCATT
	KIF1C Human	9	AAACGTGGTTCTTGCCCATCACAATCCTATTCTTACACTCGGACCTCGTCGACATGCATT
	KIF1C Human	10	TCTTTGGAGAGAAGACGCCCACAGTTCCTTACACTCGGACCTCGTCGACATGCATT
	KIF1C Human	11	GGCTGACAGTCCCTGAGCCATCAGCATTACACTCGGACCTCGTCGACATGCATT
	KIF1C Human	12	AGCCAGGTGAGCACAGAGTCCCTGTAGTTACACTCGGACCTCGTCGACATGCATT
	KIF1C Human	13	AAGACGGCATGGGAACGGCTGCTGGTTTACACTCGGACCTCGTCGACATGCATT
	KIF1C Human	14	ATGTCTGCGTAGGAGGTCACAGCCAATTTGTTACACTCGGACCTCGTCGACATGCATT
	KIF1C Human	15	GCCTTCAAAGGCGTGGAGCAGCATCTCTTACACTCGGACCTCGTCGACATGCATT
	KIF1C Human	16	GATGCAAACTGGGGGTCCTCCGTCGAATTACACTCGGACCTCGTCGACATGCATT
	KIF1C Human	17	GGTCTCACGGGCGTTAAAGGGCCGAACTTACACTCGGACCTCGTCGACATGCATT
	KIF1C Human	18	CTCACTGCCACTTTCACCGAGGCACCATTACACTCGGACCTCGTCGACATGCATT
	KIF1C Human	19	CACCTCAGCCTCCCAAGTAGCTACAGGTTACACTCGGACCTCGTCGACATGCATT
	KIF1C Human	20	GGGGTTTGGGCTTTAGTTATGTTGACCTGGTTACACTCGGACCTCGTCGACATGCATT
	KIF1C Human	21	CATGCTTGCAGTACCAGCTGCTTGGCTTTTACACTCGGACCTCGTCGACATGCATT
	KIF1C Human	22	CAGGCCAGAGTGCTGTGGTGCCTTCATTACACTCGGACCTCGTCGACATGCATT
	KIF1C Human	23	AGCTCACCACAGCCTCAATCTCCATGGTTACACTCGGACCTCGTCGACATGCATT
	KIF1C Human	24	CTCAGGTGATCTTCCTACCTCCCTAGTAGTTACACTCGGACCTCGTCGACATGCATT
hRAB13	RAB13 Human	1	ATT TGT GCA AAT GGT GGC CTT TAA TAC CTT ACA CTC GGA CCT CGT CGA CAT GCA TT
	RAB13 Human	2	AAT TCC CTA GTG TAG TGC CGA GCT AGT TAC ACT CGG ACC TCG TCG ACA TGC ATT
	RAB13 Human	3	CAT TCT CTT TAC CAT CTA CCT ATG TGA TTA CAC TCG GAC CTC GTC GAC ATG CAT T
	RAB13 Human	4	CTT CCG GGG TGG GGA GGC AAG AAA GGT TAC ACT CGG ACC TCG TCG ACA TGC ATT
	RAB13 Human	5	TGT CAC AAG TTT TCA GGT CAG TAC TGG GAT TAC ACT CGG ACC TCG TCG ACA TGC ATT
	RAB13 Human	6	CCT CAT CCA CAT TCA TAC TGG ATT TAG TTA CAC TCG GAC CTC GTC GAC ATG CAT T
	RAB13 Human	7	CTC TAT ATC CAC AGT GCG GAT CTT GAT TAC ACT CGG ACC TCG TCG ACA TGC ATT
	RAB13 Human	8	TCA ATT CCG ATG GTG GAG ATG TAA GTG TTG TTA CAC TCG GAC CTC GTC GAC ATG CAT T
	RAB13 Human	9	GTA GGC GGG ACT GGA CGG TTG GCA AAT TAC ACT CGG ACC TCG TCG ACA TGC ATT
	RAB13 Human	10	CTT GCC TTC TTT CAC TTC CTC AAT TCT TAC ACT CGG ACC TCG TCG ACA TGC ATT
	RAB13 Human	11	TGC TTT TCC CTT TTC TCC TTT TTC TCT TAC ACT CGG ACC TCG TCG ACA TGC ATT
	RAB13 Human	12	CCC AGG GAG CAC TTG TTG GTG TTC TTT TAC ACT CGG ACC TCG TCG ACA TGC ATT
	RAB13 Human	13	CTA GTT TCG AAA AAT CGG ATT CCA TGC TCT TAC ACT CGG ACC TCG TCG ACA TGC ATT
	RAB13 Human	14	CAT GTC ACA TTT GTT CCC CAG CAA GAT TAC ACT CGG ACC TCG TCG ACA TGC ATT
	RAB13 Human	15	CGA GGC ATT CTC CTT GAT GCT TTT CAT TAC ACT CGG ACC TCG TCG ACA TGC ATT
	RAB13 Human	16	CAG CCG TGT CCC AGA CTT GTA GTT TGT TAC ACT CGG ACC TCG TCG ACA TGC ATT
	RAB13 Human	17	GAA AGA CCA TGA CAA GTG ACA GAA CAG GAG TTA CAC TCG GAC CTC GTC GAC ATG CAT T
	RAB13 Human	18	ATA AAT CAG TGT ATT TAC ATT TAT GTT TGC CCT TAC ACT CGG ACC TCG TCG ACA TGC ATT
	RAB13 Human	19	CTT CCT CTC TCT TCC TTT TTT TCC TTT TAC ACT CGG ACC TCG TCG ACA TGC ATT
	RAB13 Human	20	AAG ATG TCC CGG GCC AGG GAA CTA AAT TAC ACT CGG ACC TCG TCG ACA TGC ATT
	RAB13 Human	21	CAG TTC TGA ATA TTC TCG AAA GAT TTC TCA TCT TAC ACT CGG ACC TCG TCG ACA TGC ATT
	RAB13 Human	22	TGA TGT CGT ATA CTA GGA TAA TGC CCA TTT ACA CTC GGA CCT CGT CGA CAT GCA TT
	RAB13 Human	23	CTC CAC GGT AGT AGG CAG TAG TTA TTG TTT ACA CTC GGA CCT CGT CGA CAT GCA TT
	RAB13 Human	24	GAA GTT GTC CTC TGC AAA GCG AAT GAT CTT ACA CTC GGA CCT CGT CGA CAT GCA TT
	RAB13 Human	25	CCC GAT CAG CAG CAA CTT GAA GAG GTT TAC ACT CGG ACC TCG TCG ACA TGC ATT
hNET1	NET1 Human	1	ACA TCT GTA AGC GTT TTC ATC AAC TTC TAC CTT TAC ACT CGG ACC TCG TCG ACA TGC ATT
	NET1 Human	2	GTA ACA CTG GAA ACT GTG GAT GCC CTC CTT TAC ACT CGG ACC TCG TCG ACA TGC ATT
	NET1 Human	3	GGG GCA ATG GCC GCT CGA ATA CAG TTG AAC TTA CAC TCG GAC CTC GTC GAC ATG CAT T
	NET1 Human	4	AGA GTG TGA GAC TGG GCT GGA GAG GGG TCA TTA CAC TCG GAC CTC GTC GAC ATG CAT T
	NET1 Human	5	GGG ATT GGC TGC CGG TAA ACC TGG TAA GAG TTT ACA CTC GGA CCT CGT CGA CAT GCA TT
	NET1 Human	6	AAT GTA AAG TTT ATG TCC ACT CTT GCT CCG CAT TAC ACT CGG ACC TCG TCG ACA TGC ATT
	NET1 Human	7	AGG TAC TCC AGC TTG TCG ATG TAA TAC TGG CTT ACA CTC GGA CCT CGT CGA CAT GCA TT
	NET1 Human	8	TCT TCA AGT TGA TAT CAG AGA GGA CTC CCT GTT TAC ACT CGG ACC TCG TCG ACA TGC ATT
	NET1 Human	9	GTT TTC GAC TGA AGG GAG ACT CGA GAC ATC GCT TAC ACT CGG ACC TCG TCG ACA TGC ATT
	NET1 Human	10	TGA TCA AGA AGA GCT TTG GCT GCC AGC TGT TAC ACT CGG ACC TCG TCG ACA TGC ATT
	NET1 Human	11	TTG AGA TCC TCA ATT AAA TCC TGT TCA CCT CGT TAC ACT CGG ACC TCG TCG ACA TGC ATT
	NET1 Human	12	GAT GTC CAG CAT CTC TGA CCA CAG TGC TTA CAC TCG GAC CTC GTC GAC ATG CAT T
	NET1 Human	13	GGC TGC TAA GGC TTA CAA CAT CAT CAT CTT TTA CAC TCG GAC CTC GTC GAC ATG CAT T
	NET1 Human	14	CTA CAC CAA AGT CTC TTT CCG TTT GCC ACC TTA CAC TCG GAC CTC GTC GAC ATG CAT T
	NET1 Human	15	AAA GGG CTT TGT CCC TCG CTC TTC GGA TTT ACA CTC GGA CCT CGT CGA CAT GCA TT
	NET1 Human	16	CGG GCT GTG TCT GGT GTG TCT TTA AGC TCT TTA CAC TCG GAC CTC GTC GAC ATG CAT T
	NET1 Human	17	TGT CCT CTG CCA TCT GCA TGC CAG AGT TAC ACT CGG ACC TCG TCG ACA TGC ATT
	NET1 Human	18	GGG CTG TGA GTT TCC TCG CAG AGG GGT GTT ACA CTC GGA CCT CGT CGA CAT GCA TT
	NET1 Human	19	CTC ACA CTC TTC GTG CAG CTC CGG CAT TAC ACT CGG ACC TCG TCG ACA TGC ATT
	NET1 Human	20	CTC AGG TGG ACT GCC TGC CGA CTG GAT TAC ACT CGG ACC TCG TCG ACA TGC ATT
	NET1 Human	21	CTG CTG CTT GTG GAA CAC GTC ATT GGC TTT TAC ACT CGG ACC TCG TCG ACA TGC ATT
	NET1 Human	22	TTA GCT TTC TCT GAG TTA CTG AAA GCT CCT CGT TAC ACT CGG ACC TCG TCG ACA TGC ATT
	NET1 Human	23	AGG AGC CTC CCA TTC TCA CAT CTC CAT TAC ACT CGG ACC TCG TCG ACA TGC ATT
	NET1 Human	24	CTG CAG GTC TTC TAG GAC TAG CTC TTG GAT TAC ACT CGG ACC TCG TCG ACA TGC ATT
	NET1 Human	25	CGT TCG TTC CGT GTG ACG GGC CGA GTC AGT TAC ACT CGG ACC TCG TCG ACA TGC ATT
	NET1 Human	26	CCC ATG GCA CAG CAG CAC TTT GCT CGT TAC ACT CGG ACC TCG TCG ACA TGC ATT
	NET1 Human	27	TCG ATT CTG GGG TCC CTC TGC TTT TCA TTT ACA CTC GGA CCT CGT CGA CAT GCA TT
	NET1 Human	28	GGG TAT TTG ACT AGG CGA CTT CGA GGG ATA TCT TAC ACT CGG ACC TCG TCG ACA TGC ATT
	NET1 Human	29	GAG GAA GTC TTG GAC TCT TGG ATC CTG TTT CTT TAC ACT CGG ACC TCG TCG ACA TGC ATT
	NET1 Human	30	CCA CTG TTC CAT CAG GCT TGG TTG CTT CTT ACA CTC GGA CCT CGT CGA CAT GCA TT
	NET1 Human	31	TAT GTG TGA GTT CCT CTT CTG ACA TGA TGG ACT TAC ACT CGG ACC TCG TCG ACA TGC ATT
	NET1 Human	32	TTT AAC ATG GGG TCA TGA TAG GCC TTT CTT GCT TAC ACT CGG ACC TCG TCG ACA TGC ATT
	NET1 Human	33	ACA TTT CAT ATA TTG CCT CCT GCC GTC TGT TAC ACT CGG ACC TCG TCG ACA TGC ATT
	NET1 Human	34	TGC TCC TTC TCT TGG CGG GTG TTG GGA TTA CAC TCG GAC CTC GTC GAC ATG CAT T
	NET1 Human	35	GTT GAC CTG CTA GAA AAC TTC TGG GCA GAG GTT ACA CTC GGA CCT CGT CGA CAT GCA TT
	NET1 Human	36	TGT TTG ACC AAA ACG TCT GAC AGC TCC ATT TCT TAC ACT CGG ACC TCG TCG ACA TGC ATT
	NET1 Human	37	CGA ACT CTT TTA TTG CTT GGC TCC TTC AGA TCT TAC ACT CGG ACC TCG TCG ACA TGC ATT
	NET1 Human	38	TTC TTT TCA AAG TGA AGT CCC AGT TGG GGC CAT TAC ACT CGG ACC TCG TCG ACA TGC ATT
	NET1 Human	39	CGT CCA GCT CCG ACC CGG AGG TGT CGT TAC ACT CGG ACC TCG TCG ACA TGC ATT
	NET1 Human	40	TAT CAA TAT AGC ATC CTC CAG AAG CTG AAC ATT TAC ACT CGG ACC TCG TCG ACA TGC ATT

### Sheet: smiFISH_screen_KIF1C-GFP_IP
	smFISH localization screen: Genes from KIF1C-GFP_IP enriched mRNAs targets
	Genes of interest (KIF1C-GFP_IP enriched mRNAs)	ENSG	ENST	Nbr probes
1	TRAK2	ENSG00000115993	ENST00000332624	45
2	CCDC18	ENSG00000122483	ENST00000401026	12
3	VPS13C	ENSG00000129003	ENST00000395896	83
4	LARP1B	ENSG00000138709	ENST00000326639	21
5	SCAPER	ENSG00000140386	ENST00000538941	43
6	EVI5	ENSG00000067208	ENST00000370331	17
7	NET1	ENSG00000173848	ENST00000355029	30
8	ATRX	ENSG00000085224	ENST00000373344	41
9	CHD2	ENSG00000173575	ENST00000420239	22
10	GOLGA4	ENSG00000144674	ENST00000356847	36
11	CFAP53((CCDC11))	ENSG00000172361	ENST00000398545	21
12	PARG	ENSG00000227345	ENST00000616448	31
13	WDR60	ENSG00000126870	ENST00000407559	42
14	MDN1	ENSG00000112159	ENST00000369393	100
15	ZC3H13	ENSG00000123200	ENST00000282007	68
16	BDP1	ENSG00000145734	ENST00000358731	68
17	KIF1C	ENSG00000129250	ENST00000320785	47
18	L3MBTL3	ENSG00000198945	ENST00000533560	30
19	ZDBF2	ENSG00000204186	ENST00000374423	54
20	C22orf46	ENSG00000184208	ENST00000402966	13
21	GOLGA6L9	ENSG00000197978	ENST00000618348	20
22	ANKRD36	ENSG00000135976	ENST00000420699	55
23	ZRSR2	ENSG00000169249	ENST00000307771	21
24	ANKRD36B	ENSG00000196912	ENST00000258459	30
25	CFAP44((WDR52))	ENSG00000206530	ENST00000393845	54
26	LRP2	ENSG00000081479	ENST00000263816	100
	Genes Control	ENSG	ENST	Nbr probes
1	SPAST	ENSG00000021574	ENST00000615843	18
2	SMAD7	ENSG00000101665	ENST00000262158	19
3	RGS14	ENSG00000169220	ENST00000408923	18
4	PKHD1	ENSG00000170927	ENST00000371117	100
5	PAX2	ENSG00000075891	ENST00000355243	20
6	OLA1	ENSG00000138430	ENST00000284719	13
7	OBSL1	ENSG00000124006	ENST00000404537	58
8	NPM1	ENSG00000181163	ENST00000296930	10
9	NIN	ENSG00000100503	ENST00000245441	90
10	NEK9	ENSG00000119638	ENST00000238616	52

### Sheet: smFISH IRES-neo_probes
probe	sequence	length
IRES-neo_01	AXGGTGGAAAATAACATAXAGACAAACGCACACCGGCCTTATTCCXA	43		X = amino-allyl-T
IRES-neo_02	AXAAGACAGGGCCAGGXTTCCGGGCCCXCACATTGCCAAAAXA	39
IRES-neo_03	AXTTCCTTTGGCGAGAGGGGAAAGACCCCXAGGAATGCTCGTXA	40
IRES-neo_04	AXAGAGGAACTGCTXCCTTCACGACATXCAACAGACCCTGCAXA	40
IRES-neo_05	AXCTGCAAAGGGTCGCXACAGACGTTGTTXGTCTTCAAGAAGCTXA	42
IRES-neo_06	AXTTATACACGTGGCTTTXGGCCGCAGAGGCACCTGTCGCCAXA	40
IRES-neo_07	AXTATCCAACTCACAACGXGGCACTGGGGTXGTGCCGCCTTTXA	40
IRES-neo_08	AXGCCCCTTGTTGAATACGCTXGAGGAGAGCCATTTGACTCTTXA	41
IRES-neo_09	AXCCCCAGATCAGAXCCCATACAATGGGGXACCTTCTGGGCAXA	40
IRES-neo_10	AXCGGGGGGCCTAGACGXTTTTTTAACCTCGACXAAACACATGTAXA	43
IRES-neo_11	AXTGGCCATATTATCATCGTGTTTTXCAAAGGAAAACCACGTCCCCXA	44
IRES-neo_12	AXGGCCGATCCCAXAACACCCCTTGTATXACTGTTTATGTAAGCAGXA	44
IRES-neo_13	AXCCAAGCGGCCGGAGAACCXGCGTGCAATCCATCTTGTTXA	38
IRES-neo_14	AXAGAGCAGCCGATTGXCTGTTGTGCCCAGXCATAGCCGAATXA	40
IRES-neo_15	AXTCATTCAGGGCACCGGACAGGXCGGTCTTGACAAAAAGAAXA	40
IRES-neo_16	AXCGCTTCAGTGACAACGXCGAGCACAGCXGCGCAAGGAAXA	38
IRES-neo_17	AXAGATGACAGGAGAXCCTGCCCCGGCACXTCGCCCAATAXA	38
IRES-neo_18	AXTGCAGCCGCCGCAXTGCATCAGCCAXGATGGATACTTTCTXA	40
IRES-neo_19	AXATGTTTCGCTXGGTGGTCGAAXGGGCAGGTAGCCGGAXA	37
IRES-neo_20	AXATCCTGATCGACAAGACCGGCXTCCATCCGAGTACGTGXA	38
IRES-neo_21	AXTTTCCACCATGATATXCGGCAAGCAGGCAXCGCCATGGGTXA	40
IRES-neo_22	AXCCACACCCAGCCGGCCACAGXCGATGAATCCAGAAAAXA	37
IRES-neo_23	AXCTCTTCAGCAATATCACGGGXAGCCAACGCTATGTCCTGAXA	40
IRES-neo_24	AXGCGATACCGTAAAGCACGAXGAAGCGGTCAGCCCATTXA	37
IRES-neo_25	AXTCAGAAGAACTCGXCAAGAAGGCGAXAGAAGGCGATGCGCTXA	41
